# Gene Expression and Splicing QTL Analysis of Blood Cells in African American Participants from the Jackson Heart Study

**DOI:** 10.1101/2023.04.26.538455

**Authors:** Jia Wen, Quan Sun, Le Huang, Lingbo Zhou, Margaret F. Doyle, Lynette Ekunwe, Nels C. Olson, Alexander P. Reiner, Yun Li, Laura M. Raffield

## Abstract

Most gene expression and alternative splicing quantitative trait loci (eQTL/sQTL) studies have been biased toward European ancestry individuals. Here, we performed eQTL and sQTL analysis using TOPMed whole genome sequencing-derived genotype data and RNA sequencing data from stored peripheral blood mononuclear cells in 1,012 African American participants from the Jackson Heart Study (JHS). At a false discovery rate (FDR) of 5%, we identified 4,798,604 significant eQTL-gene pairs, covering 16,538 unique genes; and 5,921,368 sQTL-gene-cluster pairs, covering 9,605 unique genes. About 31% of detected eQTL and sQTL variants with a minor allele frequency (MAF) > 1% in JHS were rare (MAF < 0.1%), and therefore unlikely to be detected, in European ancestry individuals. We also generated 17,630 eQTL credible sets and 24,525 sQTL credible sets for genes (gene-clusters) with lead QTL p < 5e-8. Finally, we created an open database, which is freely available online, allowing fast query and bulk download of our QTL results.
