## Supplementary material for "Gene Expression and Splicing QTL Analysis of Blood Cells in African American Participants from the Jackson Heart Study": Table S1

### Sheet: Table S1
Table S1. Comparison of eQTL results from different sources. LCL, lymphoblastoid cell line, PBMC, peripheral blood mononuclear cell.
Cohort	Tissue	# eQTL-gene pairs	# eGenes	N of Unrelated Participants with Significant African Ancestry
JHS	PBMC	4798604	16538	706
GENOA AA	LCL	683790	11043	<600
GTEx v8*	Whole blood	2414653	12360	<130
AFGR**	LCL	1455232	14137	593
*Significant threshold value was based on permutations for each identified eGene (identified at FDR 5%), with the nominal p-value for each gene based on minimum p-value distribution (all other studies at FDR 5%).
** AFGR pre-publication eQTLs were downloaded from https://github.com/smontgomlab/AFGR.

### Sheet: Table S2
Table S2. Comparison of sQTL results from different sources. LCL, lymphoblastoid cell line, PBMC, peripheral blood mononuclear cell.
Cohort	Tissue	# sQTL-gene-cluster pairs	# sQTL gene clusters	# sQTL genes	Threshold
JHS	PBMC	5,921,368	69409	9605	FDR < 5% *
JHS	PBMC	4981485	54110	9080	FDR < 2.5%
JHS	PBMC	4155625	39443	8154	FDR < 1%
GTEx v8*	Whole blood	620835	3013	3013
AFGR**	LCL	390207	30491	NA	qstat < 0.05
*Significant threshold value was based on permutations for each identified sGene (identified at FDR 5%), with the nominal p-value for each gene based on minimum p-value distribution[32913098];
** AFGR pre-publication sQTLs were downloaded from https://github.com/smontgomlab/AFGR and no gene information was available at this time.
